# Revisiting the expression signature of *pks15/1* unveils regulatory patterns controlling phenolphtiocerol and phenolglycolipid production in pathogenic mycobacteria

**DOI:** 10.1101/2020.02.20.950329

**Authors:** Beatriz Ramos, Stephen V. Gordon, Mónica V. Cunha

**Author notes:** Correspondence: Mónica V. Cunha - National Institute for Agrarian and Veterinary Research (INIAV, IP), Oeiras, Portugal.

## Abstract

One of the most relevant and exclusive characteristics of mycobacteria is its cell wall, composed by mycolic acids. Amid these are two related families of glycosylated lipids, diphthioceranates and phthiocerol dimycocerosate (PDIM) and its variant phenolic glycolipids (PGL). PGL have been associated with cell wall impermeability, phagocytosis, defence against nitrosative and oxidative stress and, supposedly, biofilm formation. In bacteria from the *Mycobacterium tuberculosis* complex, the biosynthetic pathway of the phenolphthiocerol moiety of PGL depends upon the expression of several genes encoding type I polyketide synthases (PKS), namely *ppsA-E* and *pks15/1* constituting the PDIM + PGL locus, highly conserved in PDIM/PGL-producing strains. Consensus has not been achieved regarding the genetic organization of *pks15/1* locus and little effort has been put on the disclosure of its transcriptional signature. Here we explore publicly available datasets of transcriptome data (RNA-seq) from more than 100 experiments in 40 growth conditions to outline the transcriptional structure and signature of *pks15/1* and use a differential expression approach to infer the regulatory patterns involving these and related genes. We show that *pks1* is highly correlated with *fadD22, Rv2949c, lppX, fadD29* and, also, *pks6* and *pks12*, with the first three putatively integrating a polycistronic structure. We evidence dynamic heterogeneity of transcription within the genes involved in phenolphtiocerol and phenolglycolipid production, most exhibiting up-regulation upon acidic pH and antibiotic exposure and down-regulation under hypoxia, dormancy, and low/high iron concentration. We finally propose a model based on transcriptome data in which σ^D^ positively regulates *pks1, pks15* and *fadD22*, while σ^B^ and σ^E^ factors exert negative regulation at an upper level.
