## Supplemental Table 1 for "Revisiting the expression signature of *pks15/1* unveils regulatory patterns controlling phenolphtiocerol and phenolglycolipid production in pathogenic mycobacteria"

### Sheet: Folha1
	Class	M. tuberculosis
Genes of interest	cell wall and cell processes	lppX*
	lipid metabolism	pks1**
	lipid metabolism	pks15**
	lipid metabolism	fadD22**
	intermediary metabolism and respiration	Rv2949c*
	lipid metabolism	fadD29*
Genes encoding polyketide synthases	lipid metabolism	pks2
		pks3
		pks4
		pks5
		pks6
		pks7
		pks8
		pks9
		pks10
		pks11
		pks12
		pks13
		pks16
		pks17
Members of bicluster module 0211	regulatory proteins	whiB5
	virulence, detoxification, adaptation	Rv0024
	conserved hypotheticals	Rv0268c
	information pathways	rpsN2
	information pathways	rpsR2
	information pathways	rpmG1
	information pathways	rpmB2
Members of bicluster module 0490	conserved hypotheticals	Rv0421c
	cell wall and cell processes	lpqT
	cell wall and cell processes	lppR
	virulence, detoxification, adaptation	otsB2
	cell wall and cell processes	emrB
	cell wall and cell processes	lpqU
	intermediary metabolism and respiration	lepA
	conserved hypotheticals	Rv3300c
	lipid metabolism	echA18
	intermediary metabolism and respiration	amiD
	PE/PPE	PPE67
	cell wall and cell processes	aftA
Genes encoding sigma factors	information pathways	sigA
		sigB
		sigC
		sigD
		sigE
		sigF
		sigG
		sigH
		sigI
		sigJ
		sigK
		sigL
		sigM
Gene related to pyruvate	intermediary metabolism and respiration	pykA
Genes related to Iron variation	regulatory proteins	whiB7
	regulatory proteins	ideR
Genes related to pH exposure	lipid metabolism	papA3
	lipid metabolism	papA1
Genes related to INH resistance	virulence, detoxification, adaptation	katG
	lipid metabolism	inhA
	lipid metabolism	fabG1
	lipid metabolism	kasA
	virulence, detoxification, adaptation	ahpC
	virulence, detoxification, adaptation	oxyR'
	cell wall and cell processes	iniA
	cell wall and cell processes	iniB
	cell wall and cell processes	iniC
Genes related to EMB resistance	cell wall and cell processes	embA
	cell wall and cell processes	embB
	cell wall and cell processes	embC
Genes related to STR and RIF resistance	information pathways	rpoB
	information pathways	gyrA
	information pathways	gyrB
	information pathways	rpsL
	stable RNAs	rrs
	cell wall and cell processes	gid
Genes related to oxygen deprivation	regulatory proteins	devR
		devS
		dosT
Genes encoding regulatory factors	intermediary metabolism and respiration	ndh
	regulatory proteins	prrB
	regulatory proteins	prrA
	regulatory proteins	senX3
	regulatory proteins	regX3
	regulatory proteins	whiB1
	regulatory proteins	whiB3
	regulatory proteins	whiB4
	regulatory proteins	phoP
	regulatory proteins	phoR
	regulatory proteins	mprA
	regulatory proteins	mprB
