## Supplemental Table 1 for "Revisiting the expression signature of *pks15/1* unveils regulatory patterns controlling phenolphtiocerol and phenolglycolipid production in pathogenic mycobacteria"

### Sheet: Folha1
Code	Description	SRA	Reference
Control	Mtb H37Rv strain in log phase	SRR1822433	(59)
		SRR1822434
		SRR1822435
ED	Mtb H37Rv strain in early dormancy phase (K+-deficient medium for 14 days)	SRR1822436
		SRR1822437
		SRR1822438
MD	Mtb H37Rv strain in medium dormancy phase (K+-deficient medium; 10 days after addition of rifampicin)	SRR1822439
		SRR1822440
		SRR1822441
LD	Mtb H37Rv strain in late dormancy phase (K+-deficient medium; 20 days after addition of rifampicin)	SRR1822442
		SRR1822443
		SRR1822444
Gly-pH 5.7	Mtb CDC1551 strain grown in glycerol at pH 5.7	SRR1023807	(49)
		SRR1023808
Gly-pH 7	Mtb CDC1551 strain grown in glycerol at pH 7	SRR1023805
		SRR1023806
Pyr-pH 5.7	Mtb CDC1551 strain grown in pyruvate at pH 5.7	SRR1023811
		SRR1023812
Pyr-pH 7	Mtb CDC1551 strain grown in pyruvate at pH 7	SRR1023809
		SRR1023810
DE	Mtb H37Rv strain grown in dextrose at exponential phase	SRR896652	(50)
DS	Mtb H37Rv strain grown in dextrose at stationary phase	SRR896653
FE	Mtb H37Rv strain grown in long fatty acids at exponential phase	SRR896654
FS	Mtb H37Rv strain grown in long fatty acids at stationary phase	SRR896655
Control	Mtb H37Rv strain grown in 0.4% glucose	SRR1917700	NA
		SRR1917701
		SRR1917702
LI-1day	Mtb H37Rv strain grown in low iron for 1 day (chelated Sauton’s medium with 100 μM 2,2’-bipyridine)	SRR1917706
		SRR1917707
		SRR1917708
LI-1week	Mtb H37Rv strain grown in low iron for 1 week (chelated Sauton’s medium with 100 μM 2,2’-bipyridine)	SRR1917709
		SRR1917710
		SRR1917711
HI	Mtb H37Rv strain grown in high iron (with 150 μM FeCl3)	SRR1917703
		SRR1917704
		SRR1917705
1day	Mtb H37Rv strain 1 day after reaeration	SRR3725588	(56)
		SRR3725589
		SRR3725590
2day	Mtb H37Rv strain 2 day after reaeration	SRR3725591
		SRR3725592
		SRR3725593
3day	Mtb H37Rv strain 3 day after reaeration	SRR3725594
		SRR3725595
		SRR3725596
4day	Mtb H37Rv strain 4 day after reaeration	SRR3725597
		SRR3725598
		SRR3725599
Hyp	Mtb H37Rv strain grown in hypoxia	SRR3725585
		SRR3725586
		SRR3725587
Control	Mtb H37Rv grown for 24h in control conditions	SRR6360055	(61)
		SRR6360056
		SRR6360057
RIF24	Mtb H37Rv grown for 24h with Rifampicin	SRR6360070
		SRR6360071
		SRR6360072
STR24	Mtb H37Rv grown for 24h with Streptomycin	SRR6360067
		SRR6360068
		SRR6360069
EMB24	Mtb H37Rv grown for 24h with Etambuthol	SRR6360064
		SRR6360065
		SRR6360066
INH24	Mtb H37Rv grown for 24h with Isoniazid	SRR6360061
		SRR6360062
		SRR6360063
RIF4	Mtb H37Rv grown for 4h with Rifampicin	SRR6360052
		SRR6360053
		SRR6360054
STR4	Mtb H37Rv grown for 4h with Streptomycin	SRR6360049
		SRR6360050
		SRR6360051
EMB4	Mtb H37Rv grown for 4h with Etambuthol	SRR6360046
		SRR6360047
		SRR6360048
INH4	Mtb H37Rv grown for 4h with Isoniazid	SRR6360043
		SRR6360044
		SRR6360045
Control	Mtb CDC1551 strain grown in control conditions	SRR6131508	(48)
		SRR6131509
		SRR6131510
PBS	Mtb CDC1551 strain grown in nutrient-depletion (PBS)	SRR6131511
		SRR6131512
		SRR6131513
P-dep	Mtb CDC1551 strain grown in phosphate-depletion	SRR6131514
		SRR6131515
		SRR6131516
Hyp	Mtb CDC1551 strain grown in hypoxia	SRR6131517
		SRR6131518
		SRR6131519
