## Supplemental Table 1 for "Revisiting the expression signature of *pks15/1* unveils regulatory patterns controlling phenolphtiocerol and phenolglycolipid production in pathogenic mycobacteria"

### Sheet: Folha1
Accession code
Mtb_0A005DS_aa7362751
Mtb_0A012DS_aa7362551
Mtb_0A029DS_aa7362351
Mtb_0A033DS_aa7362151
Mtb_0A036DS_aa7361951
Mtb_0A087DS_aa7361751
Mtb_0A092DS_aa7361551
Mtb_0A093DS_aa7361351
Mtb_0A094DS_aa7361151
Mtb_0A115DS_aa7360951
Mtb_0A117DS_aa7360751
Mtb_0B026XDR_aa7360551
Mtb_0B049XDR_aa7360351
Mtb_0B070XDR_aa7360151
Mtb_0B076XDR_aa7359951
Mtb_0B123ND_aa7359751
Mtb_0B169XDR_aa7359551
Mtb_0B218DS_aa7359351
Mtb_0B222DS_aa7359151
Mtb_0B228DS_aa7358951
Mtb_0B229DS_aa7358751
Mtb_0B235DS_aa7358551
Mtb_0B259XDR_aa7358351
Mtb_0B329XDR_aa7358151
Mtb_1458_aa18552551
Mtb_1821ADB35_aa19974651
Mtb_1821ADB36_aa19974951
Mtb_1821ADB37_aa19975251
Mtb_1821ADB38_aa19975451
Mtb_1821ADB40_aa19975651
Mtb_1821ADB41_aa19975851
Mtb_1821ADB42_aa19976051
Mtb_1821ADB44_aa19976251
Mtb_1821ADB45_aa19976651
Mtb_18b_aa8351251
Mtb_22103_aa15450151
Mtb_22115_aa15449551
Mtb_2242_aa15448951
Mtb_2279_aa15449351
Mtb_26105_aa15450551
Mtb_37004_aa15449851
Mtb_49_02_aa7865051
Mtb_6A024XDR_aa7357951
Mtb_7199_99_aa3314451
Mtb_96075_aa7565251
Mtb_96121_aa7565451
Mtb_Beijing_391_aa21168151
Mtb_Beijing_aa17508651
Mtb_Beijing_like_1104_aa21168551
Mtb_Beijing_like_35049_aa21167551
Mtb_Beijing_like_36918_aa21167751
Mtb_Beijing_like_38774_aa21167951
Mtb_Beijing_like_50148_aa21168351
Mtb_Beijing_like_aa9541551
Mtb_BT1_aa5721751
Mtb_BT2_aa5721551
Mtb_C3_aa22901651
Mtb_CAS_NITR204_aa3899251
Mtb_CCDC5079_aa2703451
Mtb_CCDC5079_aa4006151
Mtb_CCDC5180_aa2703651
Mtb_CCDC5180_aa5721951
Mtb_CDC1551_aa85851
Mtb_CSV10399_aa24469351
Mtb_CSV11678_aa24469551
Mtb_CSV3611_aa24474151
Mtb_CSV383_aa24473951
Mtb_CSV4519_aa24468751
Mtb_CSV4644_aa24468951
Mtb_CSV5769_aa24469151
Mtb_CSV9577_aa24474351
Mtb_CTRI_2_aa2244351
Mtb_DK9897_aa19224851
Mtb_EAI5_aa4221251
Mtb_EAI5_NITR206_aa3899451
Mtb_F1_aa15446751
Mtb_F11_aa169251
Mtb_F28_aa15447051
Mtb_H37Ra_aa161451
Mtb_H37Ra_aa19387251
Mtb_H37Rv_aa1959552
Mtb_H37Rv_aa2777352
Mtb_H37Rv_aa8312451
Mtb_H37RvSiena_aa8270851
Mtb_HKBS1_aa5721251
Mtb_HN_024_aa23562551
Mtb_HN_205_aa23579351
Mtb_HN_321_aa23579551
Mtb_HN_506_aa23579751
Mtb_I0002353_6_aa18958451
Mtb_I0002801_4_aa18958251
Mtb_I0004000_1_aa18958051
Mtb_I0004241_1_aa18957651
Mtb_K_aa6984751
Mtb_KIT87190_aa7066651
Mtb_KZN_1435_aa236251
Mtb_KZN_4207_aa1545852
Mtb_KZN_605_aa1546052
Mtb_LE103_aa24475351
Mtb_LE13_aa24474551
Mtb_LE371_aa24475551
Mtb_LE410_aa24475751
Mtb_LE486_aa24469751
Mtb_LE492_aa24469951
Mtb_LE63_aa24474751
Mtb_LE76_aa24474951
Mtb_LE79_aa24475151
Mtb_LN1100_aa24477951
Mtb_LN180_aa24470151
Mtb_LN1856_aa24478151
Mtb_LN2358_aa24470351
Mtb_LN2900_aa24478351
Mtb_LN2978_aa24476551
Mtb_LN317_aa24476151
Mtb_LN3584_aa24476751
Mtb_LN3588_aa24476951
Mtb_LN3589_aa24477151
Mtb_LN3668_aa24477351
Mtb_LN3672_aa24477551
Mtb_LN3695_aa24477751
Mtb_LN3756_aa24470551
Mtb_LN55_aa24475951
Mtb_LN763_aa24476351
Mtb_M0002959_6_aa18958651
Mtb_M0018684_2_aa18957851
Mtb_MDRDM1098_aa24471151
Mtb_MDRDM260_aa24470751
Mtb_MDRDM627_aa24470951
Mtb_MDRDM827_aa24478551
Mtb_MDRMA1565_aa24479351
Mtb_MDRMA2019_aa24479551
Mtb_MDRMA203_aa24478751
Mtb_MDRMA2082_aa24479751
Mtb_MDRMA2260_aa24479951
Mtb_MDRMA2441_aa24480151
Mtb_MDRMA2491_aa24471351
Mtb_MDRMA701_aa24478951
Mtb_MDRMA863_aa24479151
Mtb_ME1473_aa24471551
Mtb_MTB1_aa20727751
Mtb_MTB1_aa20727752
Mtb_MTB2_aa22082351
Mtb_NCGM946K2_aa23560151
Mtb_PR08_aa9345851
Mtb_PR10_aa15847451
Mtb_RGTB327_aa2770851
Mtb_RGTB423_aa2771051
Mtb_S3_aa22901451
Mtb_SCAID_187_0_aa12755652
Mtb_SCAID_252_0_aa17082651
Mtb_SCAID_320_0_aa17024351
Mtb_SLM036_aa24472551
Mtb_SLM040_aa24472751
Mtb_SLM056_aa24472951
Mtb_SLM060_aa24473151
Mtb_SLM063_aa24473351
Mtb_SLM088_aa24473551
Mtb_SLM100_aa24473751
Mtb_str_Beijing_NITR203_aa3648251
Mtb_str_Erdman_ATCC_35801_Erdman_ATCC35801_aa3502051
Mtb_str_Haarlem_aa1536852
Mtb_str_Haarlem_NITR202_aa3899051
Mtb_str_Kurono_aa8289951
Mtb_TB282_aa18701451
Mtb_TBDM1506_aa24480351
Mtb_TBDM2189_aa24480551
Mtb_TBDM2444_aa24480751
Mtb_TBDM2487_aa24480951
Mtb_TBDM2489_aa24481151
Mtb_TBDM2699_aa24481351
